# Identification of a proteolysis regulator for an essential enzyme in *Mycobacterium tuberculosis*

**DOI:** 10.1101/2024.03.29.587195

**Authors:** Shoshanna C. Kahne, Jin Hee Yoo, James Chen, Kehilwe Nakedi, Lakshminarayan M. Iyer, Gregory Putzel, Nora M. Samhadaneh, Alejandro Pironti, L. Aravind, Damian C. Ekiert, Gira Bhabha, Kyu Y. Rhee, K. Heran Darwin

## Abstract

In *Mycobacterium tuberculosis* proteins that are post-translationally modified with Pup, a prokaryotic ubiquitin-like protein, can be degraded by proteasomes. While pupylation is reversible, mechanisms regulating substrate specificity have not been identified. Here, we identify the first depupylation regulators: CoaX, a pseudokinase, and pantothenate, an essential, central metabolite. In a Δ*coaX* mutant, pantothenate synthesis enzymes were more abundant, including PanB, a substrate of the Pup-proteasome system. Media supplementation with pantothenate decreased PanB levels in a *coaX* and Pup-proteasome-dependent manner. *In vitro*, CoaX accelerated depupylation of Pup∼PanB, while addition of pantothenate inhibited this reaction. Collectively, we propose CoaX contributes to proteasomal degradation of PanB by modulating depupylation of Pup∼PanB in response to pantothenate levels.

**One Sentence Summary:** A pseudo-pantothenate kinase regulates proteasomal degradation of a pantothenate synthesis enzyme in *M. tuberculosis*.
