## Supplementary material for "Identification of a proteolysis regulator for an essential enzyme in *Mycobacterium tuberculosis*": Table S5

### Sheet: Sheet1
Uniprot Ac	Gene	qValue	Ave fold change		Uniprot Ac	Gene	qValue	Ave fold change
O06279	Rv3603c	0	6.51322		O53857	narS Rv0845	0.296415	1.10317
P9WIL5	panC Rv3602c MTCY07H7B.20	0	6.28426		P9WLD5	Rv2302 MTCY339.07c	0.591127	1.10301
P9WIL7	panB Rv2225 MTCY427.06	0.154	4.93695		I6Y8F2	echA4 Rv0673	0.234328	1.10293
I6YET7	Rv2963 RVBD_2963 P425_03084	0.1948	4.02161		I6Y242	Rv2956	0.27133	1.10212
P9WLH9	Rv2226 MTCY427.07	0	2.70815		P9WH99	rpmF Rv0979.1c Rv0979A	0.599413	1.1021
P9WQE1	ppsE Rv2935	0.200222	2.40879		O53190	lipP Rv2463	0.617995	1.10195
P9WQE3	ppsD Rv2934	0.200296	2.36503		P9WHN9	php Rv0230c MTCY08D5.26c	0.236794	1.10157
I6Y1K7	Rv2735c	0.240189	2.30301		P9WGB3	cobIJ cobI Rv2066 MTCY49.05	0.257878	1.10149
P9WK77	lppJ Rv2080 MTCY49.19	0.215626	2.29886		O53836	Rv0825c	0.525947	1.1009
P9WIL3	panD Rv3601c MTCY07H7B.21	0.153714	2.23962		O53630	Rv0108c	0.783023	1.10085
P9WQL9	drrA Rv2936	0.194857	2.1236		P9WIK5	papA3 Rv1182	0.543117	1.10053
I6X579	Rv2728c	1	2.09222		O53667	Rv0245	0.401474	1.10041
O86351	Rv1111c	0.199267	1.868		P9WFQ5	Rv2851c MTCY24A1.06	0.247767	1.09989
P9WG21	drrC Rv2938	0.194586	1.85295		I6YC95	mce4F Rv3494c	0.239884	0.900406
O53740	Rv0455c	0.255339	1.84184		O05306	log Rv1205 RVBD_1205 LH57_06605 P425_01253	0.875892	0.89957
P9WIN5	papA5 Rv2939 MTCY19H9.07	0.215579	1.79521		P9WMZ1	glgM glgA Rv1212c	0.439812	0.899378
P9WF29	xseB Rv1107c MTV017.60c	0.488801	1.7806		P9WQH9	accD3 Rv0904c MTCY31.32c	0.195261	0.898958
O53715	Rv0380c	0.362268	1.75128		O07229	Rv0302	0.547498	0.898568
P9WKB9	Rv1760 MTCY28.26	0.423413	1.69397		P9WIS3	bkdA pdhA Rv2497c	0.63561	0.898299
I6Y4Z9	Rv0857	0.192389	1.6211		P9WKE7	thrB Rv1296 MTCY373.16	0.23615	0.897736
P9WQE5	ppsB Rv2932 MTCY338.21 MTV011.01	0.325625	1.53869		O53633	Rv0111	0.58648	0.897464
P9WFB7	vapC3 Rv0549c	0.309321	1.51457		O06230	Rv2146c	0.808639	0.897462
O50459	lpqZ Rv1244	0.332497	1.50609		O33291	Rv2749	0.670242	0.896375
O07810	Rv3813c	0.531883	1.49315		O69671	egtB Rv3703c	0.323685	0.896323
I6XD65	pncA Rv2043c LH57_11125	0.760424	1.48444		P9WKH5	Rv0795	0.296423	0.89624
P9WL03	Rv0313	0.53767	1.48012		I6X4J0	Rv2522c	0.209446	0.895767
O53465	vapC45 Rv2019 RVBD_2019 LH57_11000 P425_02090	0.198505	1.47428		O33181	Rv1778c	0.347039	0.895263
I6YG51	Rv3437	0.214448	1.46569		P95188	pflA Rv3138	0.632119	0.895199
P95225	Rv0268c LH57_01465	0.858201	1.46242		P9WHP5	pspA Rv2744c MTV002.09c	0.413818	0.895027
P9WKL5	htm Rv0560c	0.237133	1.45823		O53920	Rv1673c	0.725191	0.895015
P9WG23	drrB Rv2937	0.258141	1.45407		O53650	Rv0199	0.232971	0.894726
P9WPG1	pssA Rv0436c MTCY22G10.33c	0.257884	1.43964		O06136	Rv1619	0.347236	0.894421
I6YFL7	rubB Rv3250c	0.859117	1.43637		I6Y9J2	ldtB lppS Rv2518c RVBD_2518c P425_02624	0.575642	0.894
P9WLQ1	Rv1987 MTCY39.32c	0.385782	1.41682		P9WPC7	Rv2667 MTCY441.36	0.829158	0.893982
O06243	Rv2132	0.845035	1.40652		P9WM45	Rv1269c MTCY50.13	0.543734	0.893579
P9WQK5	Rv0073	0.308887	1.40469		P9WK53	lprB Rv1274 MTCY50.08c	0.352581	0.893196
I6YA25	Rv2709	0.36701	1.39561		O06561	narJ Rv1163	0.337992	0.892683
P9WFZ7	Rv1283c MTCY373.02c	0.358873	1.39506		P9WIC5	Rv2949c	0.740112	0.892522
O53701	Rv0366c	0.337956	1.37927		I6Y1W3	Rv2857c	0.204651	0.892461
P9WJ97	iniB Rv0341	0.534045	1.35495		P9WGY3	rraA Rv3853 MTCY01A6.15c	0.324917	0.892434
P96202	ppsC Rv2933	0.401991	1.34364		P9WHG5	parE2 Rv2142c	0.546239	0.892337
P96267	Rv0421c	0.192558	1.3422		P9WQB9	adhD Rv3086	0.939399	0.891597
P9WK99	lspA Rv1539 MTCY48.26c	0.231934	1.33331		P96408	Rv0226c	0.639492	0.891471
P9WMH5	cmr Rv1675c	0.528426	1.32768		P9WLG7	Rv2240c MTCY427.21c	0.196088	0.891405
O06611	Rv1579c	0.561688	1.3224		P9WQG3	fadE12 Rv0972c MTCY10D7.02	0.193	0.891332
O53666	fadE5 Rv0244c	0.239186	1.31471		P9WN71	zwf1 zwf Rv1121 MTCY22G8.10	0.19148	0.891176
P95059	atsA Rv0711	0.200845	1.31435		P9WHT7	tsaD gcp Rv3419c MTCY78.10	0.217429	0.89038
P9WJA3	hrp1 Rv2626c	0.539108	1.3123		P9WJC9	espG2 Rv3889c	0.630094	0.889695
P9WMM7	hisI Rv1606 MTV046.04	0.260963	1.31208		O07179	echA2 Rv0456c	0.317106	0.889622
P0DMQ8	Rv2742A	0.193739	1.30125		O05900	Rv0907	0.193461	0.889596
P9WLA3	Rv2558 MTCY9C4.10c	0.25768	1.29953		P9WMD5	Rv1255c MTCY50.27	0.235181	0.889585
O53634	gca Rv0112	0.169	1.29867		P9WIU5	arfA ompA Rv0899 MTCY31.27	0.200596	0.889288
P9WH45	rpsS Rv0705 MTCY210.24	0.188769	1.29343		O33363	Rv0518	0.531913	0.888974
P9WKK5	idi Rv1745c MTCY04C12.29c MTCY28.08c	0.195731	1.28942		P9WMC3	Rv3405c MTCY78.23	0.23612	0.888655
I6XWB9	Rv0810c	0.196356	1.28916		P9WGI3	sigF Rv3286c	0.238503	0.887926
O07175	pepA Rv0125	0.196852	1.28644		P9WLZ1	vapB10 Rv1398c MTCY21B4.15c	0.609303	0.887105
O53682	Rv0276	0.363412	1.28034		P0CG95	sseC2 Rv0814c	0.360884	0.886762
P9WGG3	cobB sir2 Rv1151c MTCI65.18c	0.193889	1.27412		O06237	lppL Rv2138	0.36563	0.886496
A0A089QKZ7	Rv1155A LH57_06350	0.218942	1.26565		O07235	Rv0308	0.476781	0.886167
P9WJ99	iniA Rv0342	0.365345	1.26035		O53198	aglA Rv2471	0.755895	0.886053
P9WLR1	lipZ Rv1834 MTCY1A11.09c	0.192936	1.25983		P9WG45	gyrB Rv0005 MTCY10H4.03	0.20725	0.885857
I6Y9H2	Rv2499c	0.35739	1.25592		P9WG69	fadA4 Rv1323 MTCY130.08	0.239613	0.885659
L7N673	Rv1638A	0.619427	1.25163		P9WM69	Rv0093c MTCY251.12c	0.664015	0.885212
P9WIB5	plcA mpcA mtp40 Rv2351c MTCY98.20c	0.468143	1.2511		O06277	Rv3605c	0.674344	0.884613
P9WJS9	mmpS4 Rv0451c MTV037.15c	0.615641	1.24488		P9WLX3	Rv1486c MTCY277.07c	0.211862	0.883652
P9WLM5	Rv2011c MTCY39.06	0.344329	1.24127		O53673	hsp Rv0251c	0.545758	0.883626
P9WLP9	mbcT Rv1989c MTCY39.30	0.629054	1.23891		P9WNQ3	eccD3 Rv0290	0.367157	0.883615
O53608	Rv0063	0.670423	1.23563		O07241	Rv0314c	0.77483	0.883345
P9WHB5	rplY ctc Rv1015c MTCY10G2.34	0.199667	1.23037		P9WIW7	nuoA Rv3145 MTCY03A2.13c	0.198926	0.882361
P9WQN7	mpt51 fbpC1 fbpD mpb51 Rv3803c MTV026.08c	0.76794	1.22913		P96903	lpqC Rv3298c	0.414333	0.881821
O53329	Rv3179	0.198044	1.22647		P71965	Rv2668	0.701395	0.881539
P9WH95	rpmG2 Rv0634B MTCY20H10.15A	0.215818	1.21748		Q6MX36	Rv0492A	0.302014	0.880856
O05772	Rv3093c	0.25981	1.21565		I6XEH5	Rv2515c	0.763484	0.880691
P9WG83	Rv0097 MTCY251.16	0.620467	1.21556		P9WIN3	Rv2952	0.409625	0.880056
P96276	Rv0430	0.443601	1.21531		I6YCC4	Rv3529c	0.707913	0.879546
P9WQE9	pks2 msl2 Rv3825c	0.248893	1.21354		O53926	fadE16 Rv1679	0.291477	0.879127
P9WIP5	mbtH Rv2377c MTCY27.03	0.720471	1.21313		O69728	Rv3762c	0.326941	0.879057
P9WLW3	Rv1509 MTCY277.31	0.194646	1.21183		P9WNF3	mpt83 Rv2873 MTCY274.04	0.763367	0.878927
Q1WEI2		0.576659	1.21012		P9WGC9	Rv1301 MTCY373.21	0.2104	0.878682
P9WKV5	Rv0481c MTCY20G9.07c	0.537897	1.20993		P9WMI7	Rv0081	0.201098	0.878351
Q50699	Rv1277	0.189582	1.20857		O50394	spoU Rv3366	0.676583	0.878066
P9WQ19	treS Rv0126	0.2088	1.20818		V5QQR7	Rv1366A	0.24719	0.878038
P95172	nuoJ Rv3154	0.256636	1.20719		P9WLV5	Rv1520 MTCY19G5.08c	0.671396	0.878004
O06800	Rv1767	0.535207	1.20566		P9WJA7	higA1 higA Rv1956	0.23363	0.877709
P9WJD5	espD snm10 Rv3614c	0.697924	1.20532		O07776	tcrA Rv0602c	0.257341	0.877389
P9WPD9	Rv2684 MTCY05A6.05	0.571927	1.20492		O06815	Rv1444c	0.309235	0.876817
O06575	bpoB Rv1123c	0.581682	1.2042		P9WMG1	Rv0890c MTCY31.18c	0.399643	0.876733
P9WLD7	Rv2300c MTCY339.09	0.4278	1.20344		O69721	tyrA Rv3754 RVBD_3754 P425_03907	0.214391	0.876125
P9WPI7	Rv2325c MTCY3G12.09	0.325129	1.20272		P9WPF7	cdsA Rv2881c MTCY274.12c	0.234245	0.873731
P9WPC1	clpS Rv1331 MTCY130.16	0.747207	1.2023		O06132	Rv1615	0.37184	0.873286
O53639	oxcA Rv0118c	0.341751	1.20112		P9WKK7	icl Rv0467 MTV038.11	0.781347	0.873254
O53534	Rv2260	0.189067	1.20028		I6YG32	rimI Rv3420c LH57_18670	0.752024	0.873125
O53451	mazE3 mazE-mt6 Rv1103c	0.27902	1.19822		P9WJW1	miaA Rv2727c MTCY154.07c	0.395218	0.871731
O33289	argA Rv2747	0.324863	1.19807		P9WM97	Rv0028 MTCY10H4.28	0.535525	0.871459
P9WME1	Rv0196	0.245781	1.19659		O50462	relB relB1 Rv1247c	0.389411	0.871348
O53905	Rv1531	0.380548	1.19553		P9WI23	PPE20 Rv1387	0.192206	0.871068
O50464	Rv1249c	0.23847	1.19408		I6YA75	Rv2772c	0.544775	0.870174
P9WJ95	iniC Rv0343	0.432011	1.19314		P9WIY5	nucS Rv1321 MTCY130.06	0.325605	0.869984
P9WH65	rpsK Rv3459c MTCY13E12.12c	0.316422	1.19244		O69725	proX Rv3759c	0.2	0.868294
O07171	Rv0121c	0.230756	1.19205		O50393	Rv3364c LH57_18375	0.610556	0.86803
P9WHE1	rplM Rv3443c MTCY77.15c	0.240162	1.19158		P96815	Rv0138	0.386791	0.867868
P9WQ77	lat Rv3290c MTCY71.30	0.199768	1.19048		P9WGP9	sadH Rv3085	0.936491	0.867801
Q50631	car fadD9 Rv2590	0.15	1.19027		P9WFS5	Rv0625c MTCY20H10.06c	0.473914	0.867335
L7N6A2	Rv0275c	0.523479	1.19021		O05896	Rv3253c	0.640297	0.867106
O53921	Rv1674c	0.544816	1.18993		P9WPT1	ctpE Rv0908 MTCY21C12.02	0.217789	0.866479
O05443	Rv3902c LH57_21250	0.246058	1.18921		P9WLK3	Rv2083 MTCY49.22	0.62811	0.865576
P9WQL7	Rv2688c	0.215124	1.18914		I6X666	Rv3076	0.190812	0.865509
P9WKC5	tgs3 Rv3234c MTCY20B11.09c	0.346864	1.18879		P72062	Rv3796	0.257219	0.865171
P9WKU5	Rv0495c MTCY20G9.21c	0.346767	1.18719		O33361	OprA Rv0516c	0.748694	0.864964
I6Y3S9	Rv3530c	0.280488	1.18691		P9WG47	gyrA Rv0006 MTCY10H4.04	0.215286	0.864605
I6YG27	Rv3415c	0.331927	1.18643		P9WMA3	Rv0010c MTCY10H4.10c	0.364049	0.864318
P9WN85	zur fur-2 furB Rv2359	0.208	1.18532		P95160	ndh Rv1854c	0.568473	0.863271
I6YA29	Rv2714	0.515591	1.18407		P9WN17	Rv3198.1 Rv3198A	0.191627	0.862237
O53672	Rv0250c	0.670805	1.18352		O06825	Rv1433 RVBD_1433 P425_01489	0.568298	0.861802
P9WM95	Rv0030 MTCY10H4.30	1	1.18327		I6Y8Z3	Rv0870c	0.278396	0.861578
P9WK23	malQ Rv1781c MTV049.03c	0.226051	1.18297		P9WMR7	Rv1341 MTCY02B10.05 MTCY130.26	0.22396	0.86128
P71839	Rv0786c	0.216467	1.18269		O53863	Rv0851c	0.336914	0.861155
O86319	fadE13 Rv0975c	0.235593	1.17818		I6XA34	Rv0911	0.260202	0.860389
P9WI53	Rv3807c	0.407469	1.17795		I6YGW6	Rv3673c	0.42573	0.859513
P95103	Rv3055	0.725674	1.17794		I6XYM2	dsbF Rv1677	0.770337	0.859195
P9WM27	Rv1322 MTCY130.07	0.670289	1.17483		I6Y8Y0	far Rv0855	0.445393	0.858774
P71837	Rv0784	0.751931	1.17041		P96277	Rv0431	0.239235	0.85835
P9WLS9	Rv1733c	0.534455	1.16963		O06394	Rv0528	0.545936	0.858194
P9WN65	rmlB rfbB Rv3464	0.188914	1.16946		O53778	vapB26 Rv0581	0.217935	0.857797
P9WJ17	vapB44 Rv3321c	0.760389	1.16896		P9WKS7	Rv0628c MTCY20H10.09c	0.538022	0.856673
P9WQG7	Rv0802c	0.209333	1.16803		P71806	Rv1378c	0.33234	0.856267
O07177	mak Rv0127	0.214133	1.1674		B5TV89	esat-6	0.6769	0.855965
O86327	rsfS Rv2420c	0.442466	1.16718		P9WML1	Rv1262c MTCY50.20	0.279178	0.855825
P96271	ctpH Rv0425c	0.389421	1.16701		I6Y8Y8	mog Rv0865	0.367489	0.855552
O05823	Rv2375	0.215271	1.16699		P9WFZ9	Rv1282c MTCY373.01c MTCY3H3.01	0.248113	0.855085
P9WGE7	sodB sod sodA Rv3846 MTCY01A6.22c	0.222155	1.16654		P9WF19	vapB5 Rv0626	0.527485	0.854198
P9WJC1	espK Rv3879c	0.191697	1.16577		P71540	echA7 Rv0971c	0.325893	0.853707
P9WF15	vapB49 Rv3181c	0.224471	1.16351		I6WZ58	Rv0713	0.187522	0.853601
I6WYU2	Rv0597c	0.34817	1.1635		P9WQF9	mbtN fadE14 Rv1346 MTCY02B10.10	0.477698	0.853591
P96378	lpqU Rv1022	0.390892	1.16346		P9WPP3	cyp124 Rv2266 MTCY339.44c	0.367214	0.853128
O06295	lpqJ Rv0344c	0.308545	1.16329		P9WMY9	Rv3032	0.554235	0.85097
O05886	hpf Rv3241c	0.197565	1.16192		P9WJG5	arfC Rv0901 MTCY31.29	0.208595	0.849052
P9WFI7	Rv0726c	0.377248	1.16104		P71538	accA2 Rv0973c	0.207333	0.848894
I6Y2E2	Rv3049c	0.576382	1.16084		O06347	cpsA Rv3484	0.525705	0.848409
P9WKK3	infA Rv3462c MCB1222.32c MTCY13E12.15c	0.199686	1.16044		P9WIU3	pyrF uraA Rv1385 MTCY21B4.02	0.431258	0.847171
O06790	Rv1754c	0.366737	1.15977		I6X562	Rv2708c	0.626475	0.84617
I6YBX3	mfpA Rv3361c LH57_18360	0.771064	1.15803		P9WG01	sugB Rv1237	0.309284	0.845322
O53311	Rv3161c	0.210269	1.158		P9WJY1	Rv0037c MTCY10H4.37c	0.389245	0.845047
P9WMC9	Rv1816 MTCY1A11.27c	0.224478	1.15608		O06378	Rv3629c	0.568063	0.844549
I6Y9F7	lipQ Rv2485c	0.347778	1.1551		O33186	Rv1684	0.75029	0.84417
O33254	Rv2119	0.215111	1.15417		P9WG93	Rv2723 MTCY154.03	0.278369	0.843739
P9WIK1	cysD Rv1285 MTCY373.04	0.239948	1.15357		O06583	Rv1132	0.193143	0.843273
P9WHY3	PPE51 Rv3136	0.771039	1.15352		O33206	Rv1707	0.281175	0.842853
O06300	Rv0349	0.361971	1.15334		P9WLN9	Rv1998c MTCY39.20	0.48997	0.842242
P9WPP1	cyp125 cyp125A1 Rv3545c MTCY03C7.11	0.187467	1.15229		P9WJS7	mmpS5 Rv0677c MTV040.05c	0.245707	0.840512
P9WQD3	acpS Rv2523c MTV009.08c	0.674471	1.15209		O06422	Rv0556	0.594512	0.839823
P9WKE1	tmk Rv3247c	0.469126	1.15091		O53219	vapC38 Rv2494	0.402357	0.839515
P9WLW9	Rv1498c MTCY277.20c	0.224525	1.15063		I6Y4S7	Rv0771	0.234158	0.836514
O50388	Rv3359	0.217745	1.14969		O07233	Rv0306	0.545262	0.835287
P9WLV1	Rv1526c MTCY19G5.02	0.241886	1.14908		O53916	Rv1668c	0.525473	0.834598
O07253	Rv0329c	0.548402	1.14792		O53310	Rv3160c	0.396821	0.832963
P9WH63	rpsL rps12 Rv0682 MTV040.10	0.422584	1.14784		O53930	Rv1779c	0.749553	0.832613
I6Y8H4	Rv0697	0.377403	1.14647		P9WKN3	Rv0955 MTCY10D7.19c	0.225882	0.832081
P9WMJ3	virS Rv3082c MTV013.03c	0.543821	1.14593		P9WFJ1	Rv0145	0.582607	0.830436
P96873	Rv3268	0.739348	1.1454		P96820	Rv0143c	0.190702	0.82919
O53443	phoH2 Rv1095	0.637322	1.14509		P9WQ31	Rv1319c MTCY130.04c	0.258106	0.828682
P96821	Rv0144	0.195036	1.14487		I6WZH9	Rv0817c	0.211341	0.825827
P9WLT7	Rv1590 MTCY336.14c	0.193235	1.14481		O69731	Rv3766 RVBD_3766 P425_03919	0.388893	0.825781
P9WNI3	esxW Rv3620c MTCY07H7B.02 MTCY15C10.32	0.746232	1.14468		P9WGX5	rskA Rv0444c	0.196755	0.82523
O06417	fadD8 Rv0551c	0.246439	1.14467		P9WQJ7	irtB Rv1349 MTCY02B10.13	0.292741	0.824122
P9WNE9	Rv3230c	0.820951	1.14405		O07206	Rv2705c	0.492468	0.822889
O05578	rimJ Rv0995	0.440173	1.14387		P95021	Rv2532c	0.380137	0.822679
P9WGM7	mtrA Rv3246c MTCY20B11.21c	0.205538	1.14337		P9WQ15	aofH Rv3170 MTV014.14	0.237224	0.82214
P9WNM5	cysNC cysN Rv1286 MTCY373.05	0.194387	1.14165		I6YCP7	Rv3662c	0.41388	0.820996
P9WJQ5	moaE2 Rv0438c MTV037.02c	0.19698	1.1412		P9WK59	lpqT Rv1016c MTCY10G2.33	0.196255	0.820722
O06597	Rv1593c	0.217759	1.14088		Q11061	Rv1257c	0.177091	0.819753
P9WM37	Rv1289 MTCY373.08	0.38996	1.13994		O53811	vapB31 Rv0748	0.444739	0.819696
P9WI67	pknJ Rv2088 MTCY49.28	0.240582	1.13993		P9WPN3	cyp132 Rv1394c MTCY21B4.11c	0.342071	0.817719
I6XF60	Rv2731	0.203915	1.13896		O05453	esxD Rv3891c	0.750346	0.816471
O06315	Rv0365c	0.238063	1.13826		P9WF53	vapC44 Rv3320c	0.279363	0.816248
P9WKX1	Rv3785 MTCY13D12.19	0.853373	1.13808		I6X7F2	Rv3483c	0.241476	0.815914
P9WIR1	cfp6 Rv3004 MTV012.18	0.534969	1.13778		Q3SZR3		0.794751	0.815389
P9WMK7	hup hlp hupB lbp21 Rv2986c MTCY349.01	0.238273	1.13657		P9WK69	lppP Rv2330c MTCY3G12.04	0.312772	0.814228
O53314	moxR3 Rv3164c	0.346789	1.13652		P9WGR7	Rv0945 MTCY10D7.29c	0.478311	0.814198
P9WP71	ctaD Rv3043c MTV012.58c	0.249063	1.13555		O33255	Rv2120c	0.758364	0.811407
I6Y231	mas Rv2940c	0.749094	1.13529		P9WLX7	Rv1424c MTCY21B4.42c MTCY493.30	0.481665	0.811038
O06238	Rv2137c	0.443714	1.13522		O53480	Rv2036	0.509067	0.810236
P9WIR5	cadI Rv2641 MTCY441.11	0.44083	1.13484		O86318	accD2 Rv0974c	0.167	0.810075
O07412	yrbE1A Rv0167	0.37158	1.13423		Q6MWX1	PPE60 Rv3478	0.545268	0.809992
P9WH91	rpmI Rv1642 MTCY06H11.06	0.308232	1.13377		I6XHG6	Rv3527	0.549124	0.808291
P9WI55	ppa Rv3628 MTCY15C10.24	0.770322	1.13368		P9WN23	glbO Rv2470 MTV008.26	0.256055	0.807295
O06350	lipF Rv3487c	0.499654	1.13218		P71885	Rv2327	0.22532	0.80615
P9WMI5	smtB Rv2358	0.696079	1.13103		O53445	Rv1097c	0.189573	0.804231
P9WIC7	gpgP Rv2419c	0.199053	1.13094		I6YC99	mce4A Rv3499c	0.199127	0.803367
O53165	Rv1474c	0.23611	1.13088		O69729	tcrY Rv3764c	0.298929	0.801357
I6XES4	Rv2622	0.200816	1.13083		I6X5H3	ugpC Rv2832c	0.341581	0.801352
P9WML9	hisB Rv1601 MTCY336.03c	0.383139	1.13064		P9WFU9	lysS1 lysS Rv3598c MTCY07H7B.24	0.1472	0.799905
P9WNE5	bfrB ftn Rv3841	0.700643	1.13041		P9WIQ9	Rv1835c MTCY1A11.08	0.477541	0.797233
O75690		0.889649	1.1299		P71740	lppR Rv2403c	0.206526	0.796598
P9WHB7	rplX Rv0715 MTCY210.34	0.253962	1.12918		O65935	Rv1749c	0.676244	0.794689
P9WFI3	Rv0830	0.235047	1.12785		I6Y8U3	Rv0807	0.249812	0.793648
P9WHK7	pyrG Rv1699 MTCI125.21	0.201	1.12711		P9WLQ7	Rv1841c MTCY1A11.03 MTCY359.32	0.404224	0.790426
O53945	mycP5 Rv1796 LH57_09820	0.254097	1.12704		P9WFH9	Rv1729c	0.240561	0.789567
P9WJU5	mmpL8 Rv3823c MTCY409.07	0.479453	1.12704		P9WG51	Rv1401 MTCY21B4.18	0.626574	0.788019
P9WMJ5	blaI Rv1846c	0.280983	1.12697		P9WQF1	mbtL Rv1344 MTCY02B10.08	0.732293	0.785643
O05796	Rv3120	0.198571	1.12682		P9WPM1	cyp139 Rv1666c MTV047.02c	0.440204	0.78093
P9WPW7	argG Rv1658 MTCY06H11.23	0.191579	1.12614		P9WKG5	ispF Rv3581c MTCY06G11.28c	0.240438	0.78063
O07745	Rv1887	0.595023	1.12572		I6Y187	Rv2621c	0.234476	0.779497
P9WGV3	ahcY sahH Rv3248c MTCY20B11.23c	0.193984	1.12545		I6YA17	Rv2699c	0.255652	0.774239
P9WII3	mazF6 mazF-mt3 Rv1991c MTCY39.28	0.632072	1.12542		O06539	Rv1139c	0.552411	0.772734
P9WNQ7	eccD1 snm4 Rv3877	0.503663	1.12532		I6Y482	dppD Rv3663c	0.253456	0.77052
O33260	Rv2125	0.193931	1.12528		P9WNT3	dinB1 dinX Rv1537 MTCY48.28c	0.197517	0.769897
P9WMX7	Rv2957 MTCY349.31c u0002kc	0.481917	1.12523		O53246	lppY Rv2999	0.212108	0.764323
P9WNN1	tuf Rv0685 MTCY210.02	0.236151	1.12519		P9WNF5	mpt70 Rv2875 MTCY274.06	0.746182	0.762972
O53361	sapM Rv3310 LH57_18080	0.531172	1.12459		P71830	Rv0775	0.361381	0.762806
I6Y0X0	fadD35 Rv2505c	0.543323	1.12447		O33178	Rv1775	0.594296	0.762628
P9WFH5	Rv3767c	0.253305	1.12431		O06827	Rv1431	0.427315	0.761884
P9WG19	ftsX Rv3101c MTCY164.12c	0.474742	1.12407		P9WF67	vapC35 Rv1962c	0.25805	0.760079
I6Y748	Rv0204c	0.506373	1.12396		O33222	Rv1226c	0.404805	0.758688
I6XFI7	Rv2867c	0.513412	1.12284		P9WNJ5	esxL Rv1198 MTCI364.10	0.808494	0.753147
O33317	Rv2775	0.258784	1.12217		P26371		0.795256	0.752426
O53335	Rv3189	0.433482	1.12194		P9WLB1	Rv0236.1 Rv0236A	0.809418	0.751739
P9WJI1	fprB Rv0886 MTCY31.14	0.437418	1.12174		O53489	lppI Rv2046	0.286005	0.751474
O53779	vapC26 Rv0582	0.399407	1.12134		P9WI63	pknL Rv2176 MTV021.09	0.238209	0.740671
P9WPW5	scoA Rv2504c MTCY07A7.10c	0.238727	1.12121		P9WJI3	Rv2287 MTCY339.23c	0.213935	0.739848
O06624	Rv1566c	0.768081	1.12107		O05579	Rv0996	0.391575	0.737613
P9WNS3	dxs Rv2682c MTCY05A6.03c	0.193175	1.12089		P9WJ49	vapB17 Rv2526	0.640992	0.734308
P9WIT9	argF Rv1656 MTCY06H11.21	0.204914	1.12088		P71623	vapC22 Rv2829c	0.315862	0.73419
P9WM93	Rv0034 MTCY10H4.34	0.489126	1.12044		O06393	ccsA Rv0529	0.192	0.733866
V5QRX7	Rv3098A RVBD_3098A LH57_16915 P425_03229	0.516267	1.11998		O06805	Rv1772	0.414403	0.732923
O33177	Rv1774	0.508606	1.11893		P71629	cas10 csm1 Rv2823c	0.257669	0.732818
P9WHJ1	recD Rv0629c	0.235812	1.11741		O05317	Rv1216c	0.486052	0.727725
P9WK61	lpqH Rv3763 MTV025.111	0.257721	1.11727		P9WJ85	mazE7 Rv2063	0.259157	0.727724
P71650	mazF9 mazF-mt1 Rv2801c	0.36157	1.11674		P9WP65	Rv0805	0.246846	0.727322
P9WJ89	mazE5 mazE-mt5 Rv1943c	0.790422	1.1164		Q79G13	celA1 Rv0062	0.207647	0.716538
P9WQ85	bioF2 Rv0032	0.563489	1.11636		P22629		0.927849	0.715957
P9WKX3	bpa Rv3780 MTCY13D12.14	0.758627	1.11633		P9WF25	relJ relB3 yefM Rv3357 MTV004.14	0.366399	0.714601
O53652	Rv0201c	0.373887	1.11573		O50418	iunH Rv3393	0.725841	0.709582
O06404	Rv0538	0.674942	1.11533		I6WZ30	Rv0679c	0.241292	0.707822
P9WLA5	Rv2557 MTCY9C4.11c	0.740455	1.11527		Q07627		0.299526	0.705367
P9WGV7	Rv2554c MTCY159.02	0.360452	1.11487		P9WM71	Rv0090 MTCY251.08	0.441863	0.704709
I6Y4U9	dyp Rv0799c	0.200701	1.11472		O69658	Rv3690	0.999885	0.702447
P9WP37	qcrB Rv2196 MTCY190.07	0.374116	1.11446		P9WPX7	aroQ aroD Rv2537c MTCY159.19	0.207048	0.692866
P9WI93	Rv1159.1 Rv1159A	0.410886	1.11442		P9WJ53	vapB12 Rv1721c	0.74695	0.692407
O53369	sdhD Rv3317	0.338577	1.11416		L7N675	PPE18 Rv1196 LH57_06560	0.200568	0.678341
P9WKJ9	infC Rv1641 MTCY06H11.05	0.231865	1.1137		P9WHW9	PPE68 Rv3873	0.534654	0.675336
P9WLA7	Rv2468c	0.530985	1.11364		I6WXS6	vapB51 Rv0229A RVBD_0229Ac P425_00239	0.703139	0.670311
P9WLX5	Rv1480 MTCY277.01 MTV007.27	0.200783	1.11304		P9WQB5	ahpD Rv2429 MTCY428.17c	0.19495	0.666682
P9WJP5	mqo Rv2852c MTCY24A1.05	0.198088	1.11302		P9WJ07	Rv0909	0.999969	0.645065
P9WJ25	vapB38 Rv2493	0.785571	1.11278		P9WQB7	ahpC Rv2428	0.325309	0.640544
P96389	Rv0207c	0.202625	1.11256		P9WKZ5	Rv3403c MTCY78.25	0.199462	0.636088
P9WJE1	espA Rv3616c	0.63763	1.11242		O53737	Rv0452	0.545333	0.632321
O05858	Rv3208	0.198119	1.11225		P9WK09	mymT Rv0186A	0.259181	0.632244
O53910	chaA Rv1607	0.724573	1.11223		O33321	Rv2779c	0.296523	0.625504
P71734	Rv2409c	0.241198	1.11203		P96845	fadE32 Rv3563	0.291748	0.617293
O06553	Rv1155	0.381159	1.11151		P9WHU3	Rv2190c MTCY190.01c MTV021.23c	0.404127	0.603858
O06832	lipO Rv1426c	0.395044	1.11053		I6Y8R4	Rv0774c	0.418275	0.592597
P9WI73	pknG Rv0410c MTCY22G10.06c	0.360672	1.11009		P9WPU3	kdpB Rv1030 MTCY10G2.19c	0.526632	0.583071
P9WH85	rplD Rv0702 MTCY210.21	0.380296	1.10901		I6X4W4	arsC Rv2643	0.274646	0.582723
L0TC47	lipV Rv3203	0.258877	1.10861		O53925	Rv1678	0.199662	0.581932
O05859	Rv3207c	0.598849	1.10746		P96376	Rv1024	0.239135	0.579589
P9WJC5	espI Rv3876	0.194182	1.10739		P9WKQ3	Rv0887c MTCY31.15c	0.749278	0.552631
P9WI61	plsB plsB2 Rv2482c MTV008.38c	0.217038	1.10645		I6YE67	Rv2707	0.380543	0.530416
P9WQH5	accD6 Rv2247 MTCY427.28	0.544294	1.10639		P9WIJ5	pcp Rv0319 MTCY63.24	0.488872	0.527611
O07804	Rv3819	0.308628	1.10602		O06582	prpD Rv1130 RVBD_1130 P425_01179	0.210829	0.485405
O07807	Rv3816c	0.381372	1.10579		P96242	Rv3836	1	0.459057
I6XFA6	lppU Rv2784c	0.759867	1.10578		P72035	Rv3768	0.367019	0.458195
O06569	Rv1117	0.513431	1.10557		P9WJ87	mazE6 mazE-mt3 Rv1991A	0.76072	0.4573
P9WH17	rimP Rv2842c MTCY24A1.15	0.270565	1.10528		P9WJ23	vapB39 Rv2530A	0.279007	0.454673
I6XFF7	Rv2840c	0.479515	1.10505		O05884	Rv3239c	0.437573	0.450616
P9WMM3	hisF Rv1605 MTV046.03	0.559951	1.10489		P9WJ19	vapB42 Rv2760c	0.235187	0.449386
P9WKN1	Rv0959 MTCY10D7.15c	0.437415	1.10451		P9WJ37	vapB29 Rv0616A	0.705816	0.410912
O05773	Rv3094c	0.599341	1.10441		P9WQE7	ppsA Rv2931 MTCY338.20	0.195864	0.344286
O53726	Rv0439c	0.239496	1.10411		P9WQ43	fadD26 Rv2930 MTCY338.19	0.179077	0.282521
P9WP13	Rv1261c MTCY50.21	0.358339	1.10401
